# scGNN+: Adapting ChatGPT for Seamless Tutorial and Code Optimization

**DOI:** 10.1101/2024.09.30.615735

**Authors:** Yi Jiang, Shuang Wang, Shaohong Feng, Cankun Wang, Weidong Wu, Xiaopei Huang, Qin Ma, Juexin Wang, Anjun Ma

## Abstract

Foundation models have transformed AI by leveraging large-scale data to efficiently perform diverse tasks, and their applications in bioinformatics are primarily focused on data-centric tasks like cell type annotation and gene expression analysis. However, their potential extends beyond data analysis, offering significant opportunities in software development and optimization, such as code refinement, tutorial generation, and advanced visualization. For example, models like OpenAI Codex can suggest optimized code snippets and generate well-documented, reproducible workflows, enhancing accessibility and reducing computational complexity. Despite these advantages, the use of foundation models for improving computational tool engineering in single-cell research remains underutilized. To address this gap, we developed scGNN+, a web-based platform that combines the power of graph neural networks with the capabilities of ChatGPT to enhance reproducibility, code optimization, and visualization. scGNN+ further simplifies the process for users by generating standardized, well-annotated code, making complex procedures more accessible to non-programmers. Additionally, ChatGPT integration allows users to create high-quality, customizable visualizations through natural language prompts, improving data interpretation and presentation. Ultimately, scGNN+ offers a user-friendly, reproducible, and optimized solution for single-cell research, leveraging the full potential of foundation models in bioinformatics. scGNN+ is publicly available at https://bmblx.bmi.osumc.edu/scgnn+.
