## Supplementary Table S1 for "scGNN+: Adapting ChatGPT for Seamless Tutorial and Code Optimization"

### Sheet: Sheet1
Name	Version	Function	Resources
Key tools
scGNN	1	Gene imputation and cell clustering	https://github.com/juexinwang/scGNN
scGNN 2.0	2	Gene imputation, cell clustering, cell-cell graph construction and ploting pipeline	https://github.com/OSU-BMBL/scGNN2.0/tree/main
OpenAI	1.48.0	Apply GPT 4.0 to Duo-GPT framework	https://pypi.org/project/openai/
Accessory packages
Scanpy	1.10.3	Data processing	https://github.com/scverse/scanpy/releases/tag/1.10.3
Seurat	5.1.0 (R)	Data processing	https://satijalab.org/seurat/
Websites
Flask	3.0.1	Backend construction	https://flask.palletsprojects.com/en/3.0.x/
Next-Chat	2.15.3	AI infrastructure construction	https://nextchat.dev
Pytorch	2.4.1	Use GPU to speed up model training	https://pytorch.org
Anaconda	2023.07-2	Manage virtual environments	https://www.anaconda.com
Plateform
R	4.2.1	platform	https://www.r-project.org/
python	3.8	platform	https://www.python.org/
